# Identification of sex-biased miRNA markers informative of heat-past events

**DOI:** 10.1101/2024.01.24.577069

**Authors:** Tosca A. van Gelderen, Jerome Montfort, José Antonio Álvarez-Dios, Francesc Piferrer, Julien Bobe, Laia Ribas

## Abstract

Elevated temperatures during early developmental stages play a pivotal role in the fate of the final sexual phenotype of fish populations, particularly towards male-skewed sex ratios. This is the case with European sea bass (*Dicentrarchus labrax*), one of the most important European species in the aquaculture industry. To unveil informative markers of the past thermal events, we investigated changes in the miRNome within the gonads of this species. Consequently, we exposed European sea bass to elevated temperatures during early development and conducted miRNA-sequencing analysis in the ovaries and testes one year post-heat treatment. The examination of miRNA expression levels identified three and twelve miRNAs in ovaries and testes, respectively, reflecting past thermal events. To assess the evolutionary conservation of these identified miRNAs in gonads, we cross-referenced our data with miRNome public information from ovaries and testes in nine additional fish species. This analysis uncovered 43 potential sex-biased markers present in at least five studied species along the evolutionary timeline. For instance, miR-155, miR-429, and miR-140 were female-skewed while miR-184, miR-499, and miR-135 were male-skewed. In addition, among these markers, eight conserved sex-skewed miRNAs proved informative regarding past thermal events in both the ovaries (e.g., miR-192-5p and miR-143-3p) and testes (miR-129-5p, miR-2187a-3p, miR-724-5p, miR-143-3p, miR-194a-5p and miR-223-3p). Notably, miR-223-3p and miR-194a-5p were conserved female-skewed, but showed upregulation in males exposed to high temperature. These miRNAs could serve as markers of heat-induced masculinization of genetic female-prone fish. The current research broadens the inventory of sex-specific miRNAs along evolution in fish and, elucidates thermosensitive miRNAs in the gonads. These findings hold promise as potential tools for predicting historical environmental events associated with masculinization due to high-temperature treatments in cultured species but also perhaps for natural populations exposed to a climate change scenario.
