## Supplementary material for "Identification of sex-biased miRNA markers informative of heat-past events": Dataset 2

### Sheet: MCTvsFCT
Dataset 2. Differentially expressed miRNAs in different comparisons of E. sea bass gonads treated with high temperature during early gonadal development. Comparisons: male control temperature (MCT) vs. female control temperature (FCT), female high temperature (FHT) vs. FCT and, MHT vs. MCT.
miRNA	baseMean	log2FoldChange	lfcSE	stat	pvalue	padj
miR-726-3p	64.2552	5.38212	1.16784	4.6086	4.05391e-06	4.39174e-05
miR-724-5p	296.603	4.69196	0.476749	9.84158	7.45314e-23	1.93782e-20
miR-135b-5p	191.711	4.56785	0.746608	6.11814	9.46736e-10	1.69197e-08
miR-184a-3p.1	18.9983	4.49987	1.44964	3.10412	0.00190848	0.00992407
miR-726-5p	18.4344	4.4539	1.24028	3.59103	0.000329376	0.00219584
miR-2187a-3p	28.8359	4.24929	1.16604	3.6442	0.000268228	0.00183524
miR-7-5p	772.671	3.99528	0.511039	7.81794	5.36948e-15	2.32678e-13
miR-96-5p	6.51871	3.97471	1.25835	3.15867	0.0015849	0.00841157
miR-135b-3p	13.1593	3.93075	1.31422	2.99094	0.00278124	0.0133912
miR-9-4-3p.2	12.9218	3.92032	1.24116	3.15861	0.00158526	0.00841157
miR-728b-5p	6.1251	3.88841	1.34336	2.89454	0.00379713	0.0173202
miR-499a-5p	15.8112	3.34983	1.11433	3.00614	0.00264588	0.0129798
miR-129-5p	32.3667	3.33567	0.876216	3.8069	0.00014072	0.00114335
miR-203b-3p	33.5576	2.33921	0.828669	2.82286	0.00475978	0.0213369
miR-143-3p	166820	2.32222	0.379865	6.11326	9.76139e-10	1.69197e-08
miR-103-3p.1	66.1372	1.91581	0.577764	3.3159	0.000913484	0.00552339
miR-196a-5p	20.6046	1.90673	0.67793	2.81257	0.0049147	0.021658
miR-27b-5p	21.5997	1.89868	0.749151	2.53445	0.0112625	0.0437052
miR-10b-5p.2	3333.76	1.82621	0.455504	4.00921	6.09213e-05	0.000565697
miR-99a-5p	4107.35	1.69046	0.275044	6.14615	7.93843e-10	1.58769e-08
miR-133a-3p.2	66.2828	1.66792	0.445008	3.74806	0.000178205	0.00136275
miR-26a-1b-5p.2	588.49	1.60053	0.288197	5.55359	2.79859e-08	4.04241e-07
miR-101a-3p	17510.4	1.5716	0.238082	6.60109	4.08148e-11	1.17909e-09
miR-2184-5p	58.9747	1.49968	0.407732	3.6781	0.000234979	0.00170034
miR-143-5p	887.824	1.49484	0.258004	5.79388	6.87766e-09	1.11762e-07
miR-26a-1b-5p.1	409.021	1.47724	0.260843	5.66333	1.4846e-08	2.27056e-07
miR-152a-3p	2079.75	1.42283	0.178982	7.94955	1.87194e-15	1.21676e-13
miR-135c-5p	78.4646	1.31622	0.358584	3.67061	0.000241971	0.00170034
let-7i-5p	702.327	1.15911	0.31535	3.67565	0.000237249	0.00170034
miR-10c-5p	3383.65	0.982576	0.393581	2.4965	0.0125425	0.0479568
miR-222a-5p	274.235	0.968827	0.297924	3.25192	0.00114627	0.00662287
miR-26a-1a-5p	3931.38	0.953091	0.287113	3.31957	0.000901566	0.00552339
miR-1-3p	1085.99	0.919817	0.344885	2.66703	0.00765255	0.031582
miR-222a-3p	104.792	0.7696	0.285129	2.69913	0.00695212	0.029632
miR-103-3p.2	285.623	0.713146	0.22348	3.1911	0.00141735	0.00784063
miR-27b-3p	1701.18	0.572633	0.231194	2.47686	0.0132545	0.0499444
let-7a-2-5p.1	5771.52	-0.675345	0.255318	-2.64511	0.0081665	0.0331764
miR-140-3p	538.158	-0.687261	0.233768	-2.93993	0.00328285	0.0152418
miR-210-3p	120.909	-0.736896	0.241161	-3.05562	0.00224598	0.0112299
miR-200b-3p	464.874	-0.792881	0.310347	-2.55482	0.0106243	0.0424972
miR-30c-1-5p.2	484.114	-0.80281	0.243718	-3.29401	0.000987701	0.00583642
miR-455-5p	436.031	-0.826018	0.234744	-3.5188	0.000433496	0.00281773
miR-191-5p	186.273	-0.91236	0.233233	-3.91179	9.16139e-05	0.000793987
miR-15c-5p	99.5357	-0.965314	0.312157	-3.0924	0.00198543	0.0101218
miR-199-3p	2155.33	-0.966341	0.361014	-2.67674	0.00743422	0.0311758
miR-125a-1-5p	1565.12	-0.99283	0.188354	-5.27108	1.35621e-07	1.85587e-06
miR-17a-5p	303.338	-1.01005	0.341605	-2.95676	0.0031089	0.0146966
miR-27e-3p	186.936	-1.02846	0.244341	-4.20913	2.56361e-05	0.000246866
miR-19b-3p.2	772.365	-1.09296	0.340419	-3.21062	0.0013245	0.0074863
let-7c-2-5p	953.723	-1.19466	0.243777	-4.90063	9.55287e-07	1.18274e-05
miR-489-3p	53.788	-1.23462	0.326515	-3.78122	0.000156061	0.00122957
miR-18a/b-5p	18.1341	-1.32342	0.519509	-2.54744	0.0108516	0.0427488
miR-216a-5p	11.0704	-1.68181	0.607522	-2.76831	0.00563479	0.0244174
miR-217a-5p	1765.59	-1.78636	0.378103	-4.72454	2.30639e-06	2.72574e-05
miR-216b-5p	94.422	-1.79093	0.413308	-4.33316	1.46981e-05	0.000146981
miR-425-5p	383.256	-1.81113	0.289124	-6.26421	3.74713e-10	8.85684e-09
let-7b-5p	2318.97	-1.81631	0.277925	-6.53526	6.34982e-11	1.65095e-09
miR-25-3p	3320.79	-1.86153	0.265028	-7.02392	2.15736e-12	8.01303e-11
mir-92a	352.547	-1.92858	0.28427	-6.78433	1.16629e-11	3.79044e-10
miR-92a-3p	4106.38	-2.02772	0.257554	-7.873	3.46233e-15	1.80041e-13
miR-429a-3p	63.8708	-2.07102	0.401457	-5.15876	2.48584e-07	3.23159e-06
miR-92a-1-5p	34.7051	-2.113	0.550066	-3.84136	0.000122354	0.00102619
miR-10965-3p	11.9895	-2.19879	0.656833	-3.34757	0.000815227	0.00516973
miR-9-7-3p	88.6012	-2.30667	0.287138	-8.03329	9.48917e-16	8.22395e-14
miR-9-4-3p.1	14.9939	-3.1921	0.72024	-4.43199	9.33679e-06	9.71026e-05
miR-155-5p	15.3007	-3.3388	0.534915	-6.24174	4.32741e-10	9.37606e-09
miR-187-3p	10.4974	-3.86975	0.968014	-3.99761	6.39841e-05	0.000573651
miR-130c-1-5p	5.97471	-5.26911	1.12662	-4.67692	2.9121e-06	3.29194e-05
miR-734-3p	38.2238	-5.57317	0.621192	-8.97174	2.91871e-19	3.79432e-17

### Sheet: FHTvsFCT
miRNA	baseMean	log2FoldChange	lfcSE	stat	pvalue	padj
miR-192-5p	29.5368	2.91903	0.630773	4.6277	3.6975e-06	0.000691432
miR-143-3p	13919.2	-0.684156	0.182221	-3.75455	0.000173656	0.0162368
miR-146a-3p	82.0571	-1.58266	0.444749	-3.55856	0.000372899	0.023244

### Sheet: MHTvsMCT
miRNA	baseMean	log2FoldChange	lfcSE	stat	pvalue	padj
miR-194a-5p	69.5848	3.16165	0.995613	3.17558	0.00149538	0.0496326
miR-7133-1-3p	21.7946	1.82411	0.59929	3.04379	0.00233619	0.0496326
miR-365-2b-3p	91.9132	1.79874	0.403996	4.45237	8.49265e-06	0.00147503
miR-223-3p	197.389	1.06736	0.353074	3.02304	0.00250249	0.0496326
miR-143-3p	711588	-1.09694	0.361159	-3.03729	0.00238715	0.0496326
miR-724-5p	1407.19	-1.12814	0.33226	-3.39534	0.000685431	0.0326265
miR-92a-1-5p	37.1186	-1.45176	0.46817	-3.10092	0.00192919	0.0496326
miR-2187a-3p	121.774	-1.7085	0.470152	-3.63393	0.000279134	0.0221446
miR-1388-5p	675.058	-1.74931	0.493408	-3.54536	0.000392084	0.023329
miR-726-3p	271.253	-1.79215	0.57454	-3.11928	0.00181295	0.0496326
miR-129-5p	122.806	-2.19972	0.503308	-4.37052	1.23952e-05	0.00147503
miR-9-4-3p.1	7.41804	-3.13759	0.971484	-3.22969	0.00123927	0.0491576
