## Supplementary material for "Identification of sex-biased miRNA markers informative of heat-past events": Dataset 3

### Sheet: Top10_ovary
Dataset 3. Top 10 miRNAs in ovary and testis for each fish species
Seed	miRNA	reads	percentage	species
GAGGTAG	let-7a-2-5p	218005	21.8005	Black bullhead
ACCCGTA	miR-100-5p	28227.4	2.82274	Black bullhead
AGCAGCA	miR-103-3p	10996.4	1.09964	Black bullhead
CCCTGAG	miR-125a-1-5p	10228.8	1.02288	Black bullhead
CGTACCG	miR-126b-3p	17117.4	1.71174	Black bullhead
CACAGTG	miR-128-3p	11227.3	1.12273	Black bullhead
TCACAGT	miR-128-3p	9276.4	0.92764	Black bullhead
GAGATGA	miR-143-3p	42314.2	4.23142	Black bullhead
GAGAACT	miR-146a-5p	15664.5	1.56645	Black bullhead
AACGGAA	miR-191-5p	8470.08	0.847008	Black bullhead
AGCTTAT	miR-21-5p	41500.4	4.15004	Black bullhead
AGCTGCC	miR-22a-1-3p	60684.8	6.06848	Black bullhead
ATTGCAC	miR-25-3p	25506.4	2.55064	Black bullhead
TCAAGTA	miR-26a-1b-5p	37418.9	3.74189	Black bullhead
GTAAACA	miR-30a-5p	29641.5	2.96415	Black bullhead
GAGGTAG	let-7a-2-5p	101245	10.1245	Bowfin
ACCCGTA	miR-100-5p	72760.7	7.27607	Bowfin
AGCAGCA	miR-103-3p	16634.4	1.66344	Bowfin
ACCCTGT	miR-10b-5p	16178.6	1.61786	Bowfin
CGTACCG	miR-126b-3p	21829.6	2.18296	Bowfin
TCACAGT	miR-128-3p	18348.1	1.83481	Bowfin
GAGATGA	miR-143-3p	198809	19.8809	Bowfin
AGATGAA	miR-143-3p	18876.2	1.88762	Bowfin
GAGAACT	miR-146a-5p	14514.1	1.45141	Bowfin
CAGTGCA	miR-148a-3p	16107.6	1.61076	Bowfin
AGCTTAT	miR-21-5p	40335.7	4.03357	Bowfin
ATTGCAC	miR-25-3p	20615.8	2.06158	Bowfin
TCAAGTA	miR-26a-1b-5p	57144.2	5.71442	Bowfin
GTAAACA	miR-30a-5p	39858.6	3.98586	Bowfin
AACCGTT	miR-451-5p	23724.5	2.37245	Bowfin
GAGGTAG	let-7a-2-5p	149866	14.9866	Striped catfish
ACCCGTA	miR-100-5p	47402.6	4.74026	Striped catfish
AGCAGCA	miR-103-3p	13655.3	1.36553	Striped catfish
ACCCTGT	miR-10b-5p	11170.7	1.11707	Striped catfish
CCCTGAG	miR-125a-1-5p	37843.1	3.78431	Striped catfish
CGTACCG	miR-126b-3p	19411.5	1.94115	Striped catfish
TCACAGT	miR-128-3p	31156.8	3.11568	Striped catfish
GAGATGA	miR-143-3p	139449	13.9449	Striped catfish
ACATTCA	miR-181a-5p	15336	1.5336	Striped catfish
AGCTTAT	miR-21-5p	38331.6	3.83316	Striped catfish
AGCTGCC	miR-22a-1-3p	35335.8	3.53358	Striped catfish
ATTGCAC	miR-25-3p	29364.5	2.93645	Striped catfish
TCAAGTA	miR-26a-1b-5p	100176	10.0176	Striped catfish
GTAAACA	miR-30a-5p	24119.4	2.41194	Striped catfish
AACCGTT	miR-451-5p	14979.4	1.49794	Striped catfish
GAGGTAG	let-7a-2-5p	160451	16.0451	Eastern midmunnow
ACCCGTA	miR-100-5p	28214.3	2.82143	Eastern midmunnow
AGCAGCA	miR-103-3p	12036.7	1.20367	Eastern midmunnow
CCCTGAG	miR-125a-1-5p	13137.7	1.31377	Eastern midmunnow
CGTACCG	miR-126b-3p	12335.5	1.23355	Eastern midmunnow
TCACAGT	miR-128-3p	9511.18	0.951118	Eastern midmunnow
GAGATGA	miR-143-3p	92080.1	9.20801	Eastern midmunnow
GAGAACT	miR-146a-5p	11025.7	1.10257	Eastern midmunnow
ACATTCA	miR-181a-5p	12781.6	1.27816	Eastern midmunnow
AATACTG	miR-200a-3p	12518.3	1.25183	Eastern midmunnow
AGCTTAT	miR-21-5p	99327.8	9.93278	Eastern midmunnow
AGCTGCC	miR-22a-1-3p	51223.4	5.12234	Eastern midmunnow
ATTGCAC	miR-25-3p	22463.4	2.24634	Eastern midmunnow
TCAAGTA	miR-26a-1b-5p	50170.1	5.01701	Eastern midmunnow
GTAAACA	miR-30a-5p	27367	2.7367	Eastern midmunnow
GAGGTAG	let-7a-2-5p	92307.1	9.23071	European sea bass
ACCCGTA	miR-100-5p	123938	12.3938	European sea bass
ACAGTAC	miR-101a-3p	36007.9	3.60079	European sea bass
CCCTGAG	miR-125a-1-5p	29782.6	2.97826	European sea bass
CGTACCG	miR-126b-3p	19767.4	1.97674	European sea bass
GAGATGA	miR-143-3p	207233	20.7233	European sea bass
GAGAACT	miR-146a-5p	53347.3	5.33473	European sea bass
CAGTGCA	miR-148a-3p	14280.1	1.42801	European sea bass
CAGTAGT	miR-199-3p	13196.2	1.31962	European sea bass
AGCTTAT	miR-21-5p	45221.2	4.52212	European sea bass
ACTGCAT	miR-217a-5p	13513.9	1.35139	European sea bass
AGCTGCC	miR-22a-1-3p	80950.8	8.09508	European sea bass
ATTGCAC	miR-25-3p	63131	6.3131	European sea bass
TCAAGTA	miR-26a-1b-5p	14957.8	1.49578	European sea bass
GTAAACA	miR-30a-5p	24075.2	2.40752	European sea bass
GAGGTAG	let-7a-2-5p	107120	10.712	Japanese medaka
ACCCGTA	miR-100-5p	15523.3	1.55233	Japanese medaka
AGCAGCA	miR-103-3p	25746	2.5746	Japanese medaka
CCCTGAG	miR-125a-1-5p	14211.1	1.42111	Japanese medaka
CGTACCG	miR-126b-3p	15746.7	1.57467	Japanese medaka
TCACAGT	miR-128-3p	12048	1.2048	Japanese medaka
GGAATGT	miR-1-3p	14634.7	1.46347	Japanese medaka
GAGATGA	miR-143-3p	96001.5	9.60015	Japanese medaka
GAGAACT	miR-146a-5p	9727.08	0.972708	Japanese medaka
AGCTTAT	miR-21-5p	111534	11.1534	Japanese medaka
AGCTGCC	miR-22a-1-3p	45032.1	4.50321	Japanese medaka
TCACATT	miR-23a-3p	11130.3	1.11303	Japanese medaka
ATTGCAC	miR-25-3p	21105.5	2.11055	Japanese medaka
TCAAGTA	miR-26a-1b-5p	101630	10.163	Japanese medaka
GTAAACA	miR-30a-5p	22099.7	2.20997	Japanese medaka
GAGGTAG	let-7a-2-5p	259973	25.9973	European perch
ACCCGTA	miR-100-5p	32479.2	3.24792	European perch
AGCAGCA	miR-103-3p	31932.1	3.19321	European perch
CCCTGAG	miR-125a-1-5p	22705.1	2.27051	European perch
TCACAGT	miR-128-3p	14605.1	1.46051	European perch
GAGATGA	miR-143-3p	49010.1	4.90101	European perch
GAGAACT	miR-146a-5p	49880	4.988	European perch
ACATTCA	miR-181a-5p	10471.7	1.04717	European perch
AACGGAA	miR-191-5p	22841.9	2.28419	European perch
AGCTTAT	miR-21-5p	145293	14.5293	European perch
AGCTGCC	miR-22a-1-3p	32525.7	3.25257	European perch
ATTGCAC	miR-25-3p	31428.8	3.14288	European perch
TCAAGTA	miR-26a-1b-5p	48375.5	4.83755	European perch
GTAAACA	miR-30a-5p	12217	1.2217	European perch
ATGACAC	miR-425-5p	9916.37	0.991637	European perch
GAGGTAG	let-7a-2-5p	10749.1	1.07491	Spotted gar
ACCCGTA	miR-100-5p	395359	39.5359	Spotted gar
ACAGTAC	miR-101a-3p	11810.7	1.18107	Spotted gar
ACCCTGT	miR-10b-5p	77177.9	7.71779	Spotted gar
CCCTGTA	miR-10b-5p	26610.9	2.66109	Spotted gar
CCCTGAG	miR-125a-1-5p	43928.3	4.39283	Spotted gar
CGTACCG	miR-126b-3p	26008.7	2.60087	Spotted gar
GAGATGA	miR-143-3p	36230.4	3.62304	Spotted gar
TCCAGTT	miR-145-5p	20318.4	2.03184	Spotted gar
GAGAACT	miR-146a-5p	31449.5	3.14495	Spotted gar
AGCTTAT	miR-21-5p	21988.6	2.19886	Spotted gar
AGCTGCC	miR-22a-1-3p	25533.8	2.55338	Spotted gar
TCAAGTA	miR-26a-1b-5p	10021.3	1.00213	Spotted gar
GTAAACA	miR-30a-5p	22504.7	2.25047	Spotted gar
AACCGTT	miR-451-5p	77728.5	7.77285	Spotted gar
GAGGTAG	let-7a-2-5p	11079.3	1.10793	Three-spined stickleback
ACCCGTA	miR-100-5p	357706	35.7706	Three-spined stickleback
ACCCTGT	miR-10b-5p	66139.1	6.61391	Three-spined stickleback
CCCTGTA	miR-10b-5p	8829.88	0.882988	Three-spined stickleback
CCCTGAG	miR-125a-1-5p	33466.9	3.34669	Three-spined stickleback
CGTACCG	miR-126b-3p	15298.1	1.52981	Three-spined stickleback
GGAATGT	miR-1-3p	9636.8	0.96368	Three-spined stickleback
GAGATGA	miR-143-3p	249081	24.9081	Three-spined stickleback
TGAGATG	miR-143-3p	8295.16	0.829516	Three-spined stickleback
GATTCCT	miR-145-3p	7390.79	0.739079	Three-spined stickleback
TCCAGTT	miR-145-5p	15944	1.5944	Three-spined stickleback
GAGAACT	miR-146a-5p	23058.4	2.30584	Three-spined stickleback
AGCTGCC	miR-22a-1-3p	23962.9	2.39629	Three-spined stickleback
TCAAGTA	miR-26a-1b-5p	20255.4	2.02554	Three-spined stickleback
GTAAACA	miR-30a-5p	9366.83	0.936683	Three-spined stickleback
GAGGTAG	let-7a-2-5p	12265.6	1.22656	Zebrafish
ACCCGTA	miR-100-5p	477358	47.7358	Zebrafish
ACAGTAC	miR-101a-3p	10595.9	1.05959	Zebrafish
AAAGTGC	miR-106b-5p	28813.4	2.88134	Zebrafish
CCCTGAG	miR-125a-1-5p	23374	2.3374	Zebrafish
CGTACCG	miR-126b-3p	30578.8	3.05788	Zebrafish
GAGATGA	miR-143-3p	13089.3	1.30893	Zebrafish
TCCAGTT	miR-145-5p	22666.3	2.26663	Zebrafish
GAGAACT	miR-146a-5p	57342.4	5.73424	Zebrafish
GTGCAAA	miR-19a-1-3p	18595.1	1.85951	Zebrafish
AGCTTAT	miR-21-5p	32020.2	3.20202	Zebrafish
AGCTGCC	miR-22a-1-3p	12258.1	1.22581	Zebrafish
TCACATT	miR-23a-3p	17624	1.7624	Zebrafish
TCAAGTA	miR-26a-1b-5p	13185.4	1.31854	Zebrafish
GTAAACA	miR-30a-5p	31993.4	3.19934	Zebrafish

### Sheet: Top10_testis
Dataset 3. Top 10 miRNAs in ovary and testis for each fish species
Seed	miRNA	reads	percentage	species
GAGATGA	miR-143-3p	491638	49.1638	European sea bass
ACCCGTA	miR-100-5p	132566	13.2566	European sea bass
AGCTGCC	miR-22a-1-3p	55923.7	5.59237	European sea bass
ACAGTAC	miR-101a-3p	51778.1	5.17781	European sea bass
GAGGTAG	let-7a-2-5p	32432.6	3.24326	European sea bass
GAGAACT	miR-146a-5p	25201.6	2.52016	European sea bass
AGCTTAT	miR-21-5p	19480.1	1.94801	European sea bass
TCAAGTA	miR-26a-1b-5p	14719.2	1.47192	European sea bass
TGAGATG	miR-143-3p	14410.2	1.44102	European sea bass
ACCCTGT	miR-10b-5p	12696.8	1.26968	European sea bass
GAGATGA	miR-143-3p	230277	23.0277	Japanese medaka
TCAAGTA	miR-26a-1b-5p	83660.1	8.36601	Japanese medaka
GAGGTAG	let-7a-2-5p	81039.9	8.10399	Japanese medaka
AGCTGCC	miR-22a-1-3p	60078	6.0078	Japanese medaka
AGCTTAT	miR-21-5p	49037.3	4.90373	Japanese medaka
GGAAGAC	miR-7-5p	29722.8	2.97228	Japanese medaka
GTAAACA	miR-30a-5p	21556.5	2.15565	Japanese medaka
CCCTGAG	miR-125a-1-5p	17772.1	1.77721	Japanese medaka
GGAATGT	miR-1-3p	17690.6	1.76906	Japanese medaka
AGCAGCA	miR-103-3p	16512.2	1.65122	Japanese medaka
GAGATGA	miR-143-3p	177791	17.7791	Bowfin
GAGGTAG	let-7a-2-5p	114059	11.4059	Bowfin
TCAAGTA	miR-26a-1b-5p	75956.2	7.59562	Bowfin
AGCTTAT	miR-21-5p	54106.9	5.41069	Bowfin
ACCCGTA	miR-100-5p	33161.4	3.31614	Bowfin
AACCGTT	miR-451-5p	31390.3	3.13903	Bowfin
AGCAGCA	miR-103-3p	31063.9	3.10639	Bowfin
GTAAACA	miR-30a-5p	23628.6	2.36286	Bowfin
ATTGCAC	miR-25-3p	20131.5	2.01315	Bowfin
AGATGAA	miR-143-3p	17396.8	1.73968	Bowfin
ACCCGTA	miR-100-5p	328116	32.8116	Three-spined stickleback
GAGATGA	miR-143-3p	246365	24.6365	Three-spined stickleback
GAGAACT	miR-146a-5p	56330.6	5.63306	Three-spined stickleback
ACCCTGT	miR-10b-5p	36758.2	3.67582	Three-spined stickleback
TCAAGTA	miR-26a-1b-5p	29012.8	2.90128	Three-spined stickleback
CCCTGAG	miR-125a-1-5p	23615.8	2.36158	Three-spined stickleback
AGCTGCC	miR-22a-1-3p	20076.5	2.00765	Three-spined stickleback
CGTACCG	miR-126b-3p	19964	1.9964	Three-spined stickleback
GATTCCT	miR-145-3p	17007.6	1.70076	Three-spined stickleback
GTAAACA	miR-30a-5p	15985.7	1.59857	Three-spined stickleback
ACCCGTA	miR-100-5p	576717	57.6717	Zebrafish
CCCTGAG	miR-125a-1-5p	80578.6	8.05786	Zebrafish
ACCCTGT	miR-10b-5p	30967.1	3.09671	Zebrafish
AGCTTAT	miR-21-5p	24033.3	2.40333	Zebrafish
CGTACCG	miR-126b-3p	22560.8	2.25608	Zebrafish
GAGATGA	miR-143-3p	20318.6	2.03186	Zebrafish
TCAAGTA	miR-26a-1b-5p	19317	1.9317	Zebrafish
GAGAACT	miR-146a-5p	17587.2	1.75872	Zebrafish
CCCTGTA	miR-10b-5p	16646.2	1.66462	Zebrafish
GTAAACA	miR-30a-5p	15931.6	1.59316	Zebrafish
ACCCGTA	miR-100-5p	313696	31.3696	Spotted gar
GAGATGA	miR-143-3p	103951	10.3951	Spotted gar
ACCCTGT	miR-10b-5p	88246.8	8.82468	Spotted gar
CCCTGAG	miR-125a-1-5p	54654.8	5.46548	Spotted gar
TCAAGTA	miR-26a-1b-5p	39174	3.9174	Spotted gar
TCCAGTT	miR-145-5p	30708.6	3.07086	Spotted gar
CCCTGTA	miR-10b-5p	29314.1	2.93141	Spotted gar
GTAAACA	miR-30a-5p	27707.3	2.77073	Spotted gar
AACCGTT	miR-451-5p	22662.7	2.26627	Spotted gar
AGCAGCA	miR-103-3p	17583.2	1.75832	Spotted gar
GAGGTAG	let-7a-2-5p	128358	12.8358	Striped catfish
GAGATGA	miR-143-3p	115078	11.5078	Striped catfish
TCAAGTA	miR-26a-1b-5p	80255.7	8.02557	Striped catfish
ACCCGTA	miR-100-5p	56882.7	5.68827	Striped catfish
AGCTTAT	miR-21-5p	44103.6	4.41036	Striped catfish
AGCTGCC	miR-22a-1-3p	40047.2	4.00472	Striped catfish
CCCTGAG	miR-125a-1-5p	33774	3.3774	Striped catfish
CAGTAGT	miR-199-3p	28284.7	2.82847	Striped catfish
ACCCTGT	miR-10b-5p	21470.6	2.14706	Striped catfish
CGTACCG	miR-126b-3p	19497.3	1.94973	Striped catfish
GAGATGA	miR-143-3p	184286	18.4286	European perch
GAGGTAG	let-7a-2-5p	173213	17.3213	European perch
ATTGCAC	miR-25-3p	63609.2	6.36092	European perch
TCAAGTA	miR-26a-1b-5p	55071.5	5.50715	European perch
AGCTTAT	miR-21-5p	45826.4	4.58264	European perch
ACCCGTA	miR-100-5p	41799.2	4.17992	European perch
AGCTGCC	miR-22a-1-3p	38290.2	3.82902	European perch
AGCAGCA	miR-103-3p	37919	3.7919	European perch
CCCTGAG	miR-125a-1-5p	26873.9	2.68739	European perch
GTAAACA	miR-30a-5p	22286.3	2.22863	European perch
GAGATGA	miR-143-3p	221176	22.1176	Black bullhead
GAGGTAG	let-7a-2-5p	162097	16.2097	Black bullhead
ACCCGTA	miR-100-5p	60199.6	6.01996	Black bullhead
AGCTGCC	miR-22a-1-3p	56216.3	5.62163	Black bullhead
AGCTTAT	miR-21-5p	39512	3.9512	Black bullhead
TCAAGTA	miR-26a-1b-5p	38328.7	3.83287	Black bullhead
GTAAACA	miR-30a-5p	26276.9	2.62769	Black bullhead
CCCTGAG	miR-125a-1-5p	21776.3	2.17763	Black bullhead
ATTGCAC	miR-25-3p	19698.2	1.96982	Black bullhead
CACAGTG	miR-128-3p	18442.2	1.84422	Black bullhead
GAGGTAG	let-7a-2-5p	170281	17.0281	Eastern mudminnow
GAGATGA	miR-143-3p	164000	16.4	Eastern mudminnow
AGCTGCC	miR-22a-1-3p	64655.8	6.46558	Eastern mudminnow
AGCTTAT	miR-21-5p	52154	5.2154	Eastern mudminnow
TCAAGTA	miR-26a-1b-5p	50129.3	5.01293	Eastern mudminnow
ATTGCAC	miR-25-3p	47104.5	4.71045	Eastern mudminnow
AGCAGCA	miR-103-3p	34261.1	3.42611	Eastern mudminnow
GTAAACA	miR-30a-5p	33175.6	3.31756	Eastern mudminnow
ACCCGTA	miR-100-5p	22466.7	2.24667	Eastern mudminnow
CACAGTG	miR-128-3p	19051.6	1.90516	Eastern mudminnow
