## Supplementary material for "Identification of sex-biased miRNA markers informative of heat-past events": Suppl Table I

### Sheet: Suppl Table 1
Supplementary Table S1. Ratio of seed region expression in male control temperature (MCT) vs. female control temperature (FCT) in ten teleost species. Purple: overexpression with log2ratio>1 in ovary, green: overexpression with log2ratio>1 in testis.
Seed	dla_miRNA	dla	ola	aca	gac	dre	loc	phy	pfl	ame	upy
TTTTTGC	miR-129-5p	2.37655	0.0292224	3.44463	3.80349	0.298532	1.45682	0.75459	1.67825	4.13546	6.31219		TESTIS
TATAGGG	miR-135b-3p	4.62163	2.23832	0.275973	3.76516	0	1.19673	0.0742083	0	4.19654	5.93037		OVARY
TAAAGGG	miR-724-5p	3.83574	0.0728586	1.97416	5.48301	3.62189	2.0243	1.16725	0.889755	3.05986	4.90073
CCTTCAT	miR-205-5p	2.46134	2.67756	0.493331	0.654108	3.41937	1.89605	3.60198	3.32595	0.209528	4.7209
TAAGACT	miR-499a-5p	2.23178	3.27992	0.999344	1.29171	3.93785	1.93581	1.95467	2.82199	2.27101	3.71273
AATTAGT	miR-2187a-5p	1.62372	1.79354	0.39972	1.38181	3.0786	5.66156	0.719341	4.39312	2.84862	3.38258
TGAAATG	miR-143-3p	1.10043	1.43852	0.557497	0	0.650118	0.106916	3.18927	1.35632	1.17306	2.72361
CCGTGGC	miR-132b-5p	2.10852	0.430967	1.86378	1.86435	2.03587	0.743161	2.22408	0	1.90478	2.57522
GAGACGA	miR-143-3p	1.22271	1.08993	0.152219	0.0989006	0.619026	0.975713	0.153405	1.96401	3.40922	2.16018
GATATGA	miR-143-3p	1.8757	0.0899302	0.155306	0.0942069	1.26382	3.47176	0.501749	2.09329	2.59293	2.0898
GAGGTGA	miR-143-3p	1.24656	1.3365	0.0942932	0.177511	1.4296	1.44605	0.417451	1.88684	0.528804	2.07772
GTGATGA	miR-143-3p	1.3483	2.01319	1.08562	0.324767	0	1.00374	0.463502	1.35632	2.2393	1.93779
GAAATGA	miR-143-3p	1.3738	1.7529	0.375941	0.377749	1.63545	1.73601	0.245035	3.52625	2.01082	1.74515
GAGATGT	miR-143-3p	1.19189	0.654405	0.459534	0.191207	0	1.07775	0.109341	1.67825	3.97626	1.51633
CCAAGTA	miR-26a-1b-5p	1.26143	1.49503	0.597677	1.10672	1.69936	1.32399	0.118184	0.356323	0.165093	1.45975
GGGATGA	miR-143-3p	1.34915	1.48159	0.146357	0.104665	0.934155	0.940271	0.225077	1.09329	2.23713	1.38258
GAGATCA	miR-143-3p	3.82613	0.41703	1.05785	0.369071	0	3.07775	0.304303	0.870896	1.79184	1.3022
GAGTTGA	miR-143-3p	1.42472	1.80212	0.716834	0.562323	0	0.717421	0.604549	1.35632	2.27883	1.22159
TTGGCAA	miR-182a-5p	1.33466	0.617571	1.44676	2.02908	3.69827	3.35403	3.02388	0.356323	1.93995	1.20599
ACTTGGT	miR-7132b-5p	1.37082	1.03654	0.122702	1.28624	3.40453	0	2.71847	3.55339	4.14407	1.16018
GAGATAA	miR-143-3p	1.26486	1.48408	0.0333709	0.905064	0.32864	1.28384	0.0880141	2.12186	2.38729	1.0898
AGATGAA	miR-143-3p	1.48076	1.04022	0.117744	1.08292	0.575447	3.60186	0.183581	2.27468	2.18791	1.04644
GATGAAG	miR-143-3p	1.59051	0.58914	0.087163	1.27031	1.84049	4.14144	0.0275271	1.51224	2.09078	0.946316
GAGATGA	miR-143-3p	1.24634	1.26224	0.161202	0.0158186	0.634411	1.52064	0.277128	1.9108	2.38598	0.832731
GGAAGAC	miR-7-5p	2.83458	4.37149	1.25541	3.05103	0.800621	1.43284	2.10862	1.83025	2.65955	0.831877
TGAGATG	miR-143-3p	1.50624	1.11756	0.464787	0.427366	0.932694	1.74442	0.276948	1.95955	2.38101	0.771488
ATGAAGC	miR-143-3p	2.10025	0.420398	0.458733	0.616538	2.34473	2.07082	0.576301	1.1886	4.05288	0.524148
GTAGTGT	miR-142-3p	1.19613	1.43006	1.58559	0.139265	2.50515	0	0.924455	4.61768	0.644967	0.482113
CAGATGA	miR-143-3p	3.26173	1.54644	0.00474225	0.279234	2.28843	1.83182	0.114989	1.54897	3.19866	0.381212
GTCAGTT	miR-223-3p	1.18474	4.16528	1.12764	0.18977	1.82977	0.480064	0.125671	1.51987	0.567151	0.340614
AGAACTG	miR-146a-5p	1.7065	1.47464	1.56791	0.470812	1.56394	0.59726	0.396013	2.88158	0.317728	0.196711
ATGACAC	miR-425-5p	2.87873	2.00654	0.856584	0.214544	0.607427	1.11621	1.31247	2.80923	0.0321485	0.084236
AACGGAA	miR-191-5p	2.02993	2.08084	0.0619519	1.11503	0.794168	1.17734	1.30182	1.88497	0.163243	0.0207818
TGACATC	miR-489-3p	1.8975	2.21289	0	0.29302	1.74276	1.14001	2.27393	1.86607	5.19654	0
TTACAGG	miR-2187a-3p	2.50552	2.43097	1.54242	0	1.64721	4.06961	0.409942	0	3.29608	0
TACAGGC	miR-2187a-3p	4.22289	0	1.12512	0	3.11393	4.75215	0.906264	0	2.08963	0
CAAATTC	miR-10c-3p	1.34491	0	2.24105	1.56213	2.92992	0.34707	1.96855	5.03679	0	0
GGACGGA	miR-184a-3p	2.00986	1.67001	1.20253	1.08484	4.77255	1.35985	3.12393	1.45183	1.34566	0
TGCCTGC	miR-24a-2-5p	2.26543	1.47536	1.85458	0	0	0	1.56077	1.45183	2.37809	0
TAGAACT	miR-146a-5p	1.93223	0	0	1.06448	1.56181	2.65922	0.413926	2.51157	1.93063	0.0877427
TAATTAG	miR-2187a-5p	2.86708	1.768	0.146688	0.635559	2.28366	6.88547	1.41183	0	0.82426	0.10285
GAGAACT	miR-146a-5p	1.0819	1.13821	1.58949	1.28863	1.70508	1.98027	0.50394	2.80084	0.315519	0.205423
TAGCTTA	miR-21-5p	1.60583	1.12407	0.639713	1.24109	1.16251	1.02222	0.54579	3.23862	0.463835	0.227545
GTAGATC	miR-100-5p	2.39612	0.569033	0.885067	1.52392	0.0642474	1.50564	0.321882	1.77136	1.64091	0.299247
GGGTCTT	miR-193a-2-5p	1.99488	2.79143	0.405827	2.1562	0.112856	2.99283	0.764245	4.45183	2.39956	0.424778
GAGAATT	miR-146a-5p	1.77912	0.541619	2.75504	2.38426	1.51597	1.95951	0.733171	1.64368	0.51559	0.448259
TAACGGA	miR-191-5p	2.4206	3.47592	0.217148	1.31258	0.600934	0.50425	1.33955	2.28429	1.02374	0.448259
TAATGCT	miR-155-5p	4.14865	3.79785	1.31474	0.471273	0.359776	0.656898	1.63821	4.26426	0.178555	0.448624
GACATGA	miR-143-3p	3.77951	2.23832	0	0.0188041	0.14934	1.29925	0.376453	1.09329	1.84862	1.00974
TACTGCC	miR-200b-3p	3.91625	3.26947	3.63819	5.5248	2.53112	3.1077	1.4527	0.643677	1.19366	1.07248
GAACTGA	miR-146a-5p	3.35654	1.42148	1.47222	1.14433	2.57941	2.21526	0.113059	1.73518	0.868115	1.23213
GCAAACA	miR-30a-5p	1.72867	1.154	0.712487	0.188889	1.75777	1.25254	1.00055	1.45183	0.242571	1.44826
ATACTGC	miR-200b-3p	1.3504	3.19706	3.15918	3.54208	2.75412	3.51094	0.819478	0.802876	2.039	1.63523
AACACTG	miR-200a-3p	1.47497	2.57353	3.96712	3.80747	1.17906	2.25955	0.935806	3.23964	0.672105	1.93697
GTAACAG	miR-194a-5p	2.27115	1.38779	0.804036	3.98792	1.42029	0.552625	3.15513	2.22626	4.22818	2.23213
AGTGGTT	miR-140-5p	2.01037	0.126782	1.55581	0.840835	1.63796	1.22659	0.481372	2.27171	0.58963	2.29596
ACCACAG	miR-140-3p	1.65125	0.96584	1.01321	1.56214	0.531217	2.28038	0.0121226	1.64045	1.15179	2.36785
AATACTG	miR-200a-3p	2.00404	2.54801	3.30284	3.62387	1.45687	2.92318	0.472241	2.83795	0.376672	2.42588
AAAGTTC	miR-148a/152a-5p	1.28692	2.27953	2.72213	2.98842	0	2.107	1.5267	2.80815	2.65434	2.44826
GAGGACT	miR-146a-5p	1.09471	1.306	1.24855	1.9146	1.66341	4.11947	0.0880141	3.77376	0.325713	2.44826
TGACCTA	miR-192-5p	2.06045	1.46922	1.31298	4.90835	0.623496	0.270482	2.97222	2.25444	3.66666	2.46105
CGCTTAT	miR-21-5p	1.05317	1.12658	0	1.23447	0	0	0.239815	1.13553	1.27855	2.92728
TGCTTAT	miR-21-5p	1.81395	1.41452	0	0	0.873591	0	0.0805284	1.26817	1.34566	3.02964
CAGTGGA	miR-148a-3p	3.10992	1.73896	1.58312	1.37868	0	0	0.719341	1.22864	6.35939	3.03322
TAAAGTA	miR-142-5p	2.35589	1.05446	0.0471507	0.720799	2.22296	0	1.04619	3.10311	1.06937	3.03322
AAGAACT	miR-146a-5p	1.26473	0.569033	0.947688	0.460144	1.59799	4.69846	0.123118	5.69976	0.930627	3.03322
GAGATGC	miR-143-3p	1.44526	2.01593	0.210722	0.47516	0	0	2.5267	2.35632	2.76981	3.44826
CACAGGG	miR-140-3p	1.1411	1.60651	0	1.58012	0.0291833	2.74905	0.226301	5.03679	0.173198	3.608
GAAAACT	miR-146a-5p	1.10108	1.29451	1.97416	1.10073	1.50953	4.93754	0.958731	3.03679	0	3.61818
AGTGTTT	miR-142-3p	1.23863	0.890961	2.25225	1.42013	2.73697	0	0.719341	2.03599	3.64174	3.90769
GCCACAG	miR-140-3p	1.94337	0.399108	0.120082	0.351392	1.19282	1.4161	0.238715	1.45183	0.956898	4.1487
CCTGTCT	miR-214b-5p	1.88915	1.52323	0.217561	1.47172	1.88699	0.0269029	0.486243	1.39856	0.165297	4.1487
CAGTAAC	miR-8159-5p	2.1238	4.1936	2.15414	1.51011	0.126049	0.363153	0	2.73114	4.22208	4.25561
ATACTGT	miR-429a-3p	3.33052	2.68451	3.22439	2.43712	0	0	0.331884	6.03679	1.76981	4.25561
TAGTGTT	miR-142-3p	1.14883	1.31749	2.60785	1.04922	3.38816	0	2.05118	3.98353	3.48441	4.35515
ACAGGGT	miR-140-3p	2.63524	2.56903	0	0	0	2.80022	1.62623	0	2.90478	4.35515
AAAGAGG	miR-10965-3p	5.12191	0.116521	5.41801	0	3.04573	0	0	7.20672	4.31981	4.35515
GAGAGCT	miR-146a-5p	1.2514	2.154	1.09404	1.42207	2.05615	3.40538	0.373769	2.01291	1.3173	4.69619
CACTGTC	miR-200a-3p	1.87108	4.81696	0	0	0	4.80205	0.579938	6.03679	2.19654	5.80581
TCTCAGG	miR-1388-3p	1.39747	1.91095	2.0371	0.206729	1.66067	0.489655	0.578087	1.28368	0.201244	5.80581
ATCTTAC	miR-200b-5p	3.00792	3.81696	2.47685	3.65764	1.29544	0.889576	0.155128	4.03679	0.210729	5.84058
GGCAGTG	miR-34a-5p	1.67764	0.144535	1.29494	0.44723	3.63687	3.78008	0.978096	0.993753	1.35872	6.04439
AGCTTAC	miR-21-5p	1.04067	1.43577	1.28574	0.49246	1.07019	2.35283	0.834818	1.22864	0.123272	7.30624
